# The trilobite nervous system and the early evolution of the mandibulate central complex

**DOI:** 10.64898/2026.10.05.756825

**Authors:** Sarah R. Losso, Bruno Becker-Kerber, James C. Weaver, Francesc Pérez-Peris, Javier Ortega-Hernández

**Affiliations:** Museum of Comparative Zoology and Department of Organismic and Evolutionary Biology, Harvard University, Cambridge, MA 02138, USA; Wyss Institute for Biologically Inspired Engineering, Harvard University, Cambridge, MA 02138, USA; Department of Earth and Environmental Sciences, University of Iowa, Iowa City, Iowa 52242, USA

## Abstract

Fossil central nervous systems (CNS) have illuminated several facets of total-group euarthropod evolution, including their phylogenetic affinities, the origin of the head, and their ancestral neuroanatomical organization. However, the CNS remains unknown in trilobites, the most diverse and earliest group of Palaeozoic euarthropods, but can potentially clarify fundamental questions that remain disputed despite thousands of described species and countless studies spanning over two centuries, such as their affinities relative to modern representatives. Here, we describe the CNS of the cheirurid *Anacheirurus adserai* from the Lower Ordovician Fezouata Shale. *Anacheirurus* features a brain with well-developed proto, deuto- and tritocerebral neuromeres, an anteriomedian protocerebral protrusion, a central complex, an esophageal foramen, and a ganglionated ventral nerve cord. The CNS is replicated in framboidal iron that differs in texture and composition from the exoskeleton and rock matrix. The overall organization of *Anacheirurus’* CNS most closely resembles that of Cambrian stem-group mandibulates, and critically shares the presence of a central complex with a protocerebral bridge and lateral accessory lobes with extant pancrustaceans. Our findings provide new morphological support for the hypothesis that Trilobita belongs to the mandibulate stem lineage and bring new insights into the ancestral morphology and evolutionary history of the euarthropod central complex. More broadly, our findings offer direct anatomical evidence of the key sensorimotor system innovations that originated during the Cambrian Information Revolution.
