## Supplemental Table 1 for "The trilobite nervous system and the early evolution of the mandibulate central complex"

### Sheet: Sheet1
Catalogue number	Method	Analyzed region	Figure
MCZ:IP:202503	Raman spectroscopy	Central nervous system	Figure 1b-f, h; 2c; 3c; Supp. Fig. 1, 2, 3d, 4a, 5, 11a,b
MCZ:IP:202503	Raman spectroscopy	Central complex	Figure 1b-f, h; 2c; 3c; Supp. Fig. 1, 2, 3d, 4a, 5, 11a,b
MCZ:IP:202503	Raman spectroscopy	Exoskeleton	Figure 1b, Supp. Fig. 1
MCZ:IP:202503	Raman spectroscopy	Esophageal foramen	Figure 1b-f, h; 2c; 3c; Supp. Fig. 1, 2, 3d, 4a, 5, 11a,b
MCZ:IP:202503	Raman spectroscopy	Matrix/Host rock	Figure 1b
MCZ:IP:202503	Scanning electron microscopy	Whole specimen	Figure, 1d-f, h; Supp. Fig. 2; Supp. Fig. 3; Supp. Fig. 4; Supp. Fig. 5; Supp. Fig. 6
MCZ:IP:202504	Scanning electron microscopy	Digestive system	Supp. Fig. 2
MCZ:IP:202505	Scanning electron microscopy	Glabella	Supp. Fig. 2
MCZ:IP:202507	Raman spectroscopy	Digestive system	Figure 3e
MCZ:IP:202507	Raman spectroscopy	Eyes	Figure 3e
