## Supplemental Table 2 for "The trilobite nervous system and the early evolution of the mandibulate central complex"

### Sheet: Sheet1
Sample	Image	Spot number	Spot type	Carbon			Oxygen			Sodium			Magnesium			Aluminium			Silicon			Potassium			Calcium			Iron			Barium			Titanium			Phosphorous			Chlorine			Manganese			Sulfur
				Weight %	± (1 SE)	% error	Weight %	± (1 SE)	% error	Weight %	± (1 SE)	% error	Weight %	± (1 SE)	% error	Weight %	± (1 SE)	% error	Weight %	± (1 SE)	% error	Weight %	± (1 SE)	% error	Weight %	± (1 SE)	% error	Weight %	± (1 SE)	% error	Weight %	± (1 SE)	% error	Weight %	± (1 SE)	% error	Weight %	± (1 SE)	% error	Weight %	± (1 SE)	% error	Weight %	± (1 SE)	% error	Weight %	± (1 SE)	% error
MCZ:IP:202503	Supplemental Figure 1C	1	exoskeleton	2.79		24.67	53.08		7.33	0.91		12.72	1.11		8.08	14.38		4.28	21.7		4.25	4.02		4.2	0.24		31.32	1.78		10.32
MCZ:IP:202503	Supplemental Figure 1C	2	exoskeleton	24.02		10.22	51.36		8.05	0.87		11.66	0.68		8.13	5.09		4.41	15.06		3.47	1.16		5.56	0.17		22.38	1.52		9.05
MCZ:IP:202503	Supplemental Figure 1C	3	exoskeleton	5.15		99.99	57.53		7.04	1.23		11.84	1.02		8.06	10.89		4.36	20.62		3.99	2.6		4.74	0.16		37.74	0.8		12.42
MCZ:IP:202503	Supplemental Figure 1C	4	exoskeleton	0.88		29.43	51.81		7.15	0.51		18.01	0.66		0.004	9.02		4.47	30.77		3.79	2.64		5.39				2.96		7.14	0.75		40.52
MCZ:IP:202503	Supplemental Figure 1C	5	matrix	1.49		18.68	56.78		6.93	1.03		12.51	1.07		8.09	10.89		4.41	23.84		3.99	3.2		4.29				1.7		11.37
MCZ:IP:202503	Supplemental Figure 1C	6	matrix	5.06		12.72	49.41		7.6	0.99		12.97	0.98		8.18	16.84		4.19	20.25		4.44	4.25		4.16				2.21		9.17
MCZ:IP:202503	Supplemental Figure 1C	7	matrix	3.32		17.3	45.98		8	0.36		24.41	0.38		15.8	6.76		4.71	35.13		3.53	3.35		5.15				1.89		12.84	1.04		41.51	1.67		11.4
MCZ:IP:202503	Supplemental Figure 1C	8	matrix	3.76		24.36	51.23		6.79	0.62		25.03	1.15		9.37	11.94		5.29	14.58		4.99	1.52		9.98	0.33		29.88	14.87		3.78
MCZ:IP:202503	Supplemental Figure 1C	9	exoskeleton	1.79		24.37	43.87		7.99				2.28		7.84	16.2		4.75	23.33		4.77	5.34		5.24	0.58		29.6	6.62		9
MCZ:IP:202503	Supplemental Figure 1C	10	exoskeleton	0		99.99	39.87		8.43	0.06		99.99	0.43		16.29	21.27		4.09	28.53		4.72	5.55		5.79	0.63		27.17	3.04		12.91				0.62		28.34
MCZ:IP:202503	Supplemental Figure 1A	1	nervous	7.76		17.14	47.42		7.03	0.33		99.99	0.78		18.24	7.59		7.12	6.84		7.11	0.79		23.09	1.59		15.49	26.9		5.03
MCZ:IP:202503	Supplemental Figure 1A	2	nervous	2.37		19.28	46.13		6.11				2.06		11.42	9.23		7.24	8.29		7.25							31.91		4.83
MCZ:IP:202503	Supplemental Figure 1A	3	nervous	5.32		18.84	47.89		6.29	0.31		99.99	1.48		14.19	7.38		7.33	6.31		7.23	0.57		21.4				30.74		4.65
MCZ:IP:202503	Supplemental Figure 1A	4	nervous	19.33		11.26	39.65		8.37	0.15		99.99	0.41		28.07	5.87		7.68	6.15		7.13	0.82		22.88	1.31		20.31	25.28		5.53
MCZ:IP:202503	Supplemental Figure 1A	5	nervous	6.67		14.82	45.54		6.43							6.61		7.69	5.18		7.81	0.58		28.38				35.41		4.48
MCZ:IP:202503	Supplemental Figure 1A	6	nervous	3.06		24.02	30.37		7.16							6.8		8.56	6.66		8.13				1.53		23.61	51.59		4.62
MCZ:IP:202503	Supplemental Figure 1A	7	nervous	6.07		15.64	36.55		7.45							8.61		7.67	9.07		6.98	2.24		10.49				37.47		4.95
MCZ:IP:202503	Supplemental Figure 1A	8	nervous	3.77		20.75	40.7		6.85							7.1		8.5	6.72		8.26				1.08		32.61	40.62		5.19
MCZ:IP:202503	Supplemental Figure 1A	9	nervous	3.87		19.27	47.59		6.5							8.28		7.73	7		7.66	1.34		23.01				31.91		5.23
MCZ:IP:202503	Supplemental Figure 1A	10	nervous	3.58		20.73	41.24		6.6							6.41		8.49	6.29		8.17	0.77		19.44				41.7		4.68
MCZ:IP:202503	Supplemental Figure 1A	11	y	14.06		13.16	47.38		8.09	0.53		36.1	0.97		12.93	8.65		5.6	19.53		4.54	1.87		12.04				7.02		11.7
MCZ:IP:202503	Supplemental Figure 1A	12	y	2.77		27.34	44.94		8.39	0.74		29.42	0.8		17.79	11.88		5.59	26.07		5	4.89		8.64				3.4		21.72
MCZ:IP:202503	Supplemental Figure 1A	13	y	1.47		44.3	47.84		8.04	0.89		28.73	1.11		12.96	16.51		5.07	24.42		4.99	5.13		8.08				2.63		22.55
MCZ:IP:202503	Supplemental Figure 1A	14	y	2.04		33.79	49.21		8.11				0.89		15.3	14.28		4.99	28.95		4.53							4.63		8.68
MCZ:IP:202503	Supplemental Figure 1A	15	exoskeleton	3.64		22.78	31.57		9.54				0.82		20.65	14.25		6.52	21.03		5.92	8.52		6.76				10.2		10.09	8.12		17.96	1.84		23.15
MCZ:IP:202503	Supplemental Figure 1A	16	exoskeleton	5.8		17.04	50.81		7.97				0.89		12.44	12.25		4.86	26.14		4.28	4.12		8.48
MCZ:IP:202503	Supplemental Figure 1A	17	exoskeleton				47.22		8.42							8.77		5.94	39.08		3.98	4.92		9.36
MCZ:IP:202503	Supplemental Figure 1A	18	exoskeleton	17.71		11.63	46.7		8.05	0.49		38.27	0.88		12.8	10.5		5.37	13.28		4.99	1.96		11.22				8.48		9.11
MCZ:IP:202503	Supplemental Figure 1A	19	exoskeleton	8.23		15.68	42.83		8.25				0.81		17.77	11.72		5.82	17.84		5.38	3.9		9.06				11.97		8.56
MCZ:IP:202503	Supplemental Figure 1A	20	exoskeleton				65.08		13.83							4.9		41.58	10.53		18.43	19.49		21.92
MCZ:IP:202503	Supplemental Figure 1A	21	dark	76.13		4.83	21.71		14.91							1.03		12.49	1.14		12.43
MCZ:IP:202503	Supplemental Figure 1A	22	dark	76.51		5.79	15.6		16.48							2.1		8.66	1.92		9.47							3.87		15.68
MCZ:IP:202503	Supplemental Figure 1A	23	dark	76.42		5.04	21.06		15.51							1.16		13.2	1.36		10.9
MCZ:IP:202503	Supplemental Figure 1A	24	matrix	3.16		22.27	55.5		7.29	0.69		28.9	1.28		11.98	11.93		5.09	24.54		4.43	2.9		10.89
MCZ:IP:202503	Supplemental Figure 1B	1	matrix				58.2		6.67	0.93		13.04	1.16		7.22	7.66		4.61	26.98		3.77	2.01		5.75	0.38		23.26	2.68		9.19
MCZ:IP:202503	Supplemental Figure 1B	2	matrix				49.45		7.69	0.07		99.99	0.96		9.8	14.2		4.54	24.65		4.4	5.89		4.42	0.49		27.31	4.29		8
MCZ:IP:202503	Supplemental Figure 1B	3	matrix	1.65		29.77	34.1		8.88	0		99.99	0.98		11.1	17.53		4.38	29.89		4.55	7.64		4.78	0.97		19.65	6.5		8.1				0.73		27.45
MCZ:IP:202503	Supplemental Figure 1B	4	matrix	2.83		14.76	56.44		6.88				0.67		8.76	4.5		4.91	31.5		3.43	0.83		11.32				3.07		7.01				0.16		49.81
MCZ:IP:202503	Supplemental Figure 1B	5	matrix	72.64		6.45	18.85		11.89				0.17		17.64	3.11		4.36	4.04		3.77	0.8		9.48	0.12		54.81	0.26		37.34
MCZ:IP:202503	Supplemental Figure 1B	6	matrix	13.14		11.75	54.95		7.65	1		12.44	1.38		7	10.37		4.41	14.52		4.08	1.86		5.36	1.58		6.66	1.2		10.49
MCZ:IP:202503	Supplemental Figure 1B	7	matrix	3.2		15.22	52.12		7.42	0.67		17.07	1.01		8.43	14.44		4.34	21.92		4.3	4.2		4.2				2.44		9.83
MCZ:IP:202503	Supplemental Figure 1B	8	matrix	42.55		8.21	42.45		8.92				3.04		5.8	4.8		4.57	5.11		3.94	0.29		12.79	0.22		21.61	1.54		9.85
MCZ:IP:202503	Supplemental Figure 1B	9	matrix	1.33		19.12	56.51		6.95	1.22		12.15	1.43		6.97	15.71		4.31	18.82		4.42	3.8		3.97				1.18		10.98
MCZ:IP:202503	Supplemental Figure 1B	10	matrix	2.93		23.54	56.51		7.01	0.34		30	2.13		6.93	14.71		4.51	16.85		4.56	3.35		4.73	0.29		29.3	2.9		8.29
MCZ:IP:202504	Supplemental Figure 2A	1	exoskeleton	5.45		12.36	51.16		8.01	1.06		12.67	1.04		7.69	13.28		4.71	21.07		4.62	3.74		3.57	0.29		23.3	1.86		5.98	0.4		41.84	0.66		11.69
MCZ:IP:202504	Supplemental Figure 2A	2	exoskeleton	0.53		60.96	46.76		8.25	1.36		12.33	0.69		9.46	19.64		4.6	21.08		5.18	7.18		3.39				2.75		6.12
MCZ:IP:202504	Supplemental Figure 2A	3	exoskeleton	0.77		49.82	55.17		7.41				0.7		9.22	2.66		5.48	38.93		3.35	0.52		13.95				1.15		10.26							0.1		56.82
MCZ:IP:202504	Supplemental Figure 2A	4	exoskeleton	2		17.87	47.88		8.19	1.37		13.1	0.75		9.35	19.04		4.68	19.29		5.24	6.32		3.41				2.31		6.14	0.79		39.68	0.24		24.93
MCZ:IP:202504	Supplemental Figure 2A	5	exoskeleton	2.87		15.27	51.37		7.93	1.14		13.1	1.15		8.12	16.98		4.66	19.52		4.99	5.12		3.35				1.85		6.68
MCZ:IP:202504	Supplemental Figure 2A	6	exoskeleton	5.1		13.33	39.78		7.84	0.2		64.31	1.99		8.81	10.59		6.22	16.55		5.53	2		6.92	0.67		14.93	23.12		2.39
MCZ:IP:202504	Supplemental Figure 2A	7	exoskeleton	3.49		14.49	51.17		7.81	1		13.98	1.91		7.57	14.2		5	20.14		4.92	3.21		4.26	0.41		19.95	4.26		28.56				0.21		28.56
MCZ:IP:202504	Supplemental Figure 2A	8	exoskeleton	3.5		14.15	50.95		7.59	0.41		25.27	3.33		7.31	13.56		5.36	17.55		5.15	2.07		5.23	0.74		10.83	7.22		3.16	0.47		44.37	0.2		25.59
MCZ:IP:202504	Supplemental Figure 2A	9	exoskeleton				55.77		6.94				4.76		7.04	12.66		5.55	16.79		5.22	0.69		11.84	0.63		11.51	7.34		3.03	0.4		44.28	0.64		12.59
MCZ:IP:202504	Supplemental Figure 2A	10	matrix	1.97		18.89	38.79		8.46				1.54		9.4	13.69		5.51	24.12		5.19	4.01		4.74	0.92		10.17	11.32		3.17	2.23		21.62	1.41		10.15
MCZ:IP:202504	Supplemental Figure 2A	11	matrix				51.73		6.12	0.94		27.37	1.83		9.66	7.96		7.02	7.7		6.36	0.78		10.45	0.4		18.42	28.66		2.2
MCZ:IP:202504	Supplemental Figure 2A	12	matrix				50.62		7.14	0.65		21.27	3.83		7.54	14.54		5.66	16.49		5.5	1.52		6.89	0.64		14.87	10.99		2.71	0.53		44.35	0.2		27.41
MCZ:IP:202504	Supplemental Figure 2A	13	matrix	9.4		12.58	49.06		8.4	0.47		20.66	1.17		8	14.93		4.67	17.24		4.86	5.53		3.31	0.3		22.43	1.91		6.29
MCZ:IP:202504	Supplemental Figure 2A	14	matrix				50.51		6.75				10.58		6.79	13.07		6.21	13.57		5.84	0.36		15.4	0.56		13.01	11.35		2.76
MCZ:IP:202504	Supplemental Figure 2A	15	matrix	17.37		10.42	41.33		9.04	0.32		29.47	1.11		8.91	11		5.05	15.25		4.77	3.35		4.13	3.76		3.9	5.67		3.74	0.59		42.75	0.24		25.21
MCZ:IP:202504	Supplemental Figure 2A	16	matrix	2.86		13.99	54.81		7.55	1.1		13.06	1.31		7.55	13.05		4.81	21.03		4.67	3.32		3.52				2.09		5.15	0.33		45.59	0.12		34.32
MCZ:IP:202504	Supplemental Figure 2A	17	matrix	9.77		12.21	50.09		8.2	0.71		14.6	0.85		8.66	8.72		4.71	25.12		4.07	2.51		4.52	0.71		11.28	1.53		7.18
MCZ:IP:202504	Supplemental Figure 2A	18	matrix	19.07		10.56	39		8.93	0.87		14.09	1.02		8.71	12.92		4.8	16.87		4.77	3.33		4.16	0.86		8.57	5.19		3.73	0.63		40.23	0.23		23.13
MCZ:IP:202504	Supplemental Figure 2A	19	matrix	1.89		18.02	51.77		7.92	0.91		13.24	1.32		7.46	16.87		4.59	20.64		4.9	5.5		3.25				1.1		8.97
MCZ:IP:202504	Supplemental Figure 2A	20	matrix	56.99		8.62	21.21		10.58				0.46		8.72	6.28		4.24	9.26		3.73	2.13		4	0.35		15.11	3.34		4.31
MCZ:IP:202504	Supplemental Figure 2A	21	matrix	1.14		22.76	45.82		7.06				4.94		7.84	12.7		6.29	13.05		5.93	0.35		21.06	0.9		9.63	19.79		2.37	1.03		31.52	0.28		23.65
MCZ:IP:202504	Supplemental Figure 2A	22	matrix	0.64		48.94	49.16		7.87	0.67		17.02	0.92		8.95	12.11		4.77	29.56		4.45	3.3		4.53	0.32		24.99	3.3		4.86
MCZ:IP:202504	Supplemental Figure 2E	1	gut	4.76		15.39	50.18		7.95	0.74		15.61	1.36		7.58	12.68		4.8	23.65		4.59	3.26		4.25	0.34		20.49	3.03		4.9
MCZ:IP:202504	Supplemental Figure 2E	2	gut	2.24		18.01	42.29		8.46	0.73		18.86	1.05		9.63	16.02		5.23	20.79		5.27	6.08		3.87	0.77		11.34	7.83		3.68	1.46		22.71	0.44		19.42
MCZ:IP:202504	Supplemental Figure 2E	3	gut	1.8		24.13	33.07		9.48	0.09		99.99	0.76		12.72	16.53		5.3	24.1		5.38	12.85		3.52				6.89		4.51	3.68		6.78	0.25		43.9
MCZ:IP:202504	Supplemental Figure 2E	4	gut	1.63		23.96	47.06		7.95	0.48		20.84	1.42		8.78	10.75		4.99	30.22		4.45	2.67		5.49	0.41		18.23	5.36		4.31
MCZ:IP:202504	Supplemental Figure 2E	5	gut	4.26		12.47	56.06		7.84				2.69		6.92	13.09		4.87	17.66		4.77	5.18		3.08				0.87		12.77				0.19		27.16
MCZ:IP:202504	Supplemental Figure 2E	6	gut				48.77		6.91				4.22		7.81	11.5		0.0601	13.23		5.72	1.42		6.92	0.62		11.71	19.3		2.25	0.7		40.98	0.25		22.49
MCZ:IP:202504	Supplemental Figure 2E	7	gut	1.68		17.9	48.22		48.22				3.54		7.65	15		5.53	16.53		5.47	3.39		4.35	0.64		12.05	9.09		2.98	1.18		31.47	0.75		13.35
MCZ:IP:202504	Supplemental Figure 2E	8	gut	2.9		17.56	49.98		7.82	1.21		13.36	1.92		7.59	14.73		5.02	20.66		4.98	3.15		4.36	0.7		11.08	4.75		4.04
MCZ:IP:202504	Supplemental Figure 2E	9	gut	5.14		12.7	49.73		7.83	0.73		17.93	2.49		7.6	12.29		5.26	19.43		4.93	2.51		4.93	0.44		19.91	6.93		3.37				0.32		24.35
MCZ:IP:202504	Supplemental Figure 2E	10	exoskeleton	1.04		23.8	47.61		7.1	1.25		15.24	2.24		8.32	13.53		5.87	14.96		5.59	2.05		4.65				16.49		2.4	0.84		31.27
MCZ:IP:202504	Supplemental Figure 2E	11	exoskeleton	3.44		18.03	47.1		7.65	1.08		13.98	0.92		9.68	11.63		5.48	19.76		5	2.61		4.55	0.43		19.2	13.02		2.53
MCZ:IP:202504	Supplemental Figure 2E	12	gland	15.98		11.15	52.37		8.24	0.92		13.83	1.11		7.84	10.68		4.9	13.57		4.62	2.62		3.84	0.23		23.62	2.54		5.03
MCZ:IP:202504	Supplemental Figure 2E	13	gland				54.97		7.25	0.84		18.57	2.3		7.76	14.4		5.22	19.71		5.14	2.26		5.79	0.41		21.05	5.11		4.13
MCZ:IP:202504	Supplemental Figure 2E	14	gland				48.39		7.17				0.64		13.75	6.86		6.63	22.44		5.07	1.23		11.07	0.37		28.68	20.07		2.66
MCZ:IP:202504	Supplemental Figure 2E	15	gland	3.83		14.38	53.11		7.54				3.78		7.22	14.27		5.33	16.48		5.25	1.63		6.35	0.54		15.56	5.43		3.81	0.41		48.1	0.54		14.07
MCZ:IP:202504	Supplemental Figure 2E	16	gut	9.95		12.74	54.11		7.87	0.91		14.34	2.16		7.43	12.08		5.02	15.29		4.78	2.35		4.32	0.4		16.34	2.44		4.89	0.3		49.5
MCZ:IP:202504	Supplemental Figure 2E	17	gut	4.75		15.33	47.65		7.3				1.11		10.43	9.59		6.32	11.68		5.71	1.95		6.01	0.32		26.2	22.94		2.3
MCZ:IP:202504	Supplemental Figure 2E	18	gut	2.36		19.4	54.63		7.59	0.67		17.07	0.74		9.21	8.21		4.9	29.38		4.09	2.02		5.94	0.18		29.95	1.76		7.51
MCZ:IP:202504	Supplemental Figure 2E	19	gut	0.78		48.24	47.57		8.17				0.61		11.64	8.61		4.88	35.58		4.03	3.13		5.52	0.54		16.42	2.77		6.83				0.41		25.31
MCZ:IP:202504	Supplemental Figure 2E	20	gut	22.74		9.78	44.04		9.44	0.67		16.89	0.65		9.25	8.17		5	10.32		4.55	1.19		6.87	10.62		2.22	1.31		8.9										0.27		15.36
MCZ:IP:202504	Supplemental Figure 2C	1	gland	24.3		10.61	40.26		9.05				0.33		11.69	2.72		5	29.55		3.14	0.73		12.04	0.51		17.02	0.88		13.09	0.36		47.67	0.36		16.21
MCZ:IP:202504	Supplemental Figure 2C	2	gland	13.63		10.82	60.06		8.4				0.92		8.19	6.42		5.38	7.44		4.66	1.15		5.49	7.5		2.17	2.88		4.03
MCZ:IP:202504	Supplemental Figure 2C	3	gland	22.27		9.41	43.77		8.21	0.37		32.63	0.55		12.92	4.29		6.76	4.62		5.88	0.77		9.03	0.23		21.19	23.13		2.27
MCZ:IP:202504	Supplemental Figure 2C	4	gland				52.18		6.96	0.54		23.37	3.95		7.5	12.74		5.83	15.02		5.47	1.74		5.74	0.45		16.03	12.87		2.56	0.33		54.65	0.19		28.8
MCZ:IP:202504	Supplemental Figure 2C	5	gland	23.79		9.47	38.98		8.39				0.48		13.2	4.04		6.87	4.88		5.68	0.79		9.17	0.24		20.9	26.79		2.18
MCZ:IP:202504	Supplemental Figure 2C	6	gland				43.29		6.34	0.92		24.52	0.91		12.23	5.81		7.7	4.83		7.05	0.73		11.67	1.23		9.4	42.28		1.96
MCZ:IP:202504	Supplemental Figure 2C	7	gland				41.38		6.9				0.54		17.56	7.02		7.59	7.97		6.59	2.1		6.83	0.61		16.05	40.12		2.12				0.27		35.34
MCZ:IP:202504	Supplemental Figure 2C	8	gland	17.82		10.11	47.56		8.49	1.02		13.22	0.92		8.24	11.62		0.071	12.62		4.69	3.06		3.32	0.26		18.73	4.41		3.38	0.19		59.62	0.53		11.2
MCZ:IP:202504	Supplemental Figure 2C	9	gland	2.48		16.6	47.7		7.45				3.9		7.44	13.04		5.78	15.55		5.47	1.57		6.5	1.08		8.11	12.71		2.57	0.57		41.71	0.22		24.55							1.17		10.15
MCZ:IP:202504	Supplemental Figure 2C	10	gland	0.81		32.71	39.43		7.66	0.64		24.23	1.16		10.4	12.62		6.18	17.42		5.67	2.44		6.01	0.88		14.5	24.6		2.33
MCZ:IP:202504	Supplemental Figure 2C	11	rim	5.87		13.33	49.05		7.89	1.1		13.01	1.09		8.83	10.88		4.92	25.57		4.46	1.61		7.05	0.38		16.72	4.44		4.11
MCZ:IP:202504	Supplemental Figure 2C	12	rim	0.73		49.44	44.77		8.27	0.75		17.55	0.88		9.3	17.16		4.75	25.05		5	5.49		4.26	0.46		19.98	4.7		4.79
MCZ:IP:202504	Supplemental Figure 2C	13	rim				50.69		7.25	1.18		13.84	1.47		8.1	11.24		5.39	23.08		4.87	1.81		5.85	0.38		17.25	10.15		2.68
MCZ:IP:202504	Supplemental Figure 2C	14	rim	7.51		13.21	43.3		7.04	1.17		14.98	1.01		10.99	5.54		7.17	5.8		6.08	0.86		9.57	0.38		19.29	34.43		2
MCZ:IP:202504	Supplemental Figure 2C	15	rim				36.46		6.92	0.33		48.02	1.14		11.22	9.28		7.24	10.14		6.45	1.1		11.19	0.54		15.25	41.01		2.03
MCZ:IP:202504	Supplemental Figure 2C	16	rim				46.15		6.24	1.73		15.23	1.27		11.08	7.91		7.06	7.6		6.26	0.75		11.4	0.36		19.95	34.24		2.02
MCZ:IP:202504	Supplemental Figure 2C	17	exoskeleton				53.25		7.14	1.63		13.93	1.65		8.67	9.16		6.14	12.48		5.37	2.13		4.86	2.7		4.23	16.99		2.25
MCZ:IP:202504	Supplemental Figure 2C	18	exoskeleton	2.15		17.84	52.54		7.34	1.33		13.74	1.18		8.26	12.26		5.38	17.74		5.03	2.53		4.2	0.33		21.07	9.74		2.68				0.2		24.97
MCZ:IP:202504	Supplemental Figure 2C	19	exoskeleton	0.8		30.1	49.65		8.19				1.52		7.48	16.42		4.71	20.94		4.96	7.85		3.18				2.82		5.17
MCZ:IP:202504	Supplemental Figure 2C	20	exoskeleton	1.67		22.7	41.19		8.44	1.09		15.03	0.69		11.24	18.59		5.14	19.63		5.51	5.45		4.06	0.81		9.75	10.01		3.22				0.87		9.06
MCZ:IP:202504	Supplemental Figure 2C	21	exoskeleton	1.47		29.55	43.76		5.97	1.09		42.33	1.16		87.85	4.17		8.03	3.51		7.15				0.46		13.97	44.37		1.94
MCZ:IP:202504	Supplemental Figure 2B	1	gland	1.09		30.13	41.03		8.75				0.9		9.73	18.65		4.99	21.71		5.39	8.52		3.62				4.25		5.43	2.67		16.73	1.2		13.19
MCZ:IP:202504	Supplemental Figure 2B	2	gland	1.03		28.86	44.22		7.63				4.22		7.88	14.94		5.84	17.07		5.68	1.29		8.43	1.3		7.66	14.04		2.67	1.32		31.27	0.57		17.49
MCZ:IP:202504	Supplemental Figure 2B	3	gland	3.18		17.07	45.63		7.43				5.92		7.36	12.8		6.05	15.47		5.66	0.7		13.19	0.96		10.52	15.34		2.65
MCZ:IP:202504	Supplemental Figure 2B	4	gland	2.52		17.69	46.51		7.75				2.23		8.11	8.53		5.75	25.79		4.75	1.18		9.01	0.81		9.94	10.76		2.97	1.26		26.96	0.4		20.86
MCZ:IP:202504	Supplemental Figure 2B	5	gland				48.78		6.37				0.84		88.21	4.09		7.24	13.72		5.42	0.43		15.08	0.71		11.86	31.44		2.01
MCZ:IP:202504	Supplemental Figure 2B	6	gland	0.83		29.77	37.85		7.12				0.4		18.88	6.89		7.16	13.54		5.89	1.44		9.22	0.67		12.6	38.37		2.02
MCZ:IP:202504	Supplemental Figure 2B	7	gland				43.03		5.95				1.06		12.7	4.63		7.96	4.52		7.02	0.3		18.98	0.42		17.23	46.03		1.93
MCZ:IP:202504	Supplemental Figure 2B	8	gland				8.76		7.65	0.92		20.18	0.51		18.43	2.63		10.36	2.86		8.58	0.3		16.91				84.02		1.88
MCZ:IP:202504	Supplemental Figure 2B	9	rim	1.22		28.22	25.7		7.5	0.25		81.31	0.07		77.39	7.05		8.09	8.53		6.98	1.59		10.04	0.47		20.92	54.72		1.96				0.13		61.34							0.27		60.32
MCZ:IP:202504	Supplemental Figure 2B	10	rim				41.06		6.81	1.15		18.45	1		11.43	8.6		7.14	9.4		6.21	1.93		6.08	0.35		22.15	36.51		2.06
MCZ:IP:202504	Supplemental Figure 2B	11	rim	15.11		10.49	47.38		8.53	0.87		12.99	0.99		7.58	13.28		4.61	15.37		4.64	4.04		3.19	0.4		18.2	1.78		5.52	0.42		40.31	0.36		12.99
MCZ:IP:202504	Supplemental Figure 2B	12	rim	28.36		10.01	45.79		8.83				0.82		8.13	8.26		4.78	10.56		4.35	1.83		4.02	0.3		13.98	4.03		3.57
MCZ:IP:202504	Supplemental Figure 2B	13	rim	1.34		22.62	50.87		7.66	0.99		13.96	1.3		7.79	15.66		4.9	21.2		4.98	3.83		3.8				4.45		3.94	0.35		50.81
MCZ:IP:202504	Supplemental Figure 2B	14	rim				50.2		7.07				4.78		7.32	14.09		5.79	15.75		5.56	0.8		11.8	0.72		10.35	12.29		2.58	0.77		39.11	0.6		13.54
MCZ:IP:202504	Supplemental Figure 2B	15	rim	0.4		74.79	27.71		7.47				1.05		12.01	9.55		7.43	9.79		6.68	1.83		6.44	0.94		7.85	48.74		1.97
MCZ:IP:202504	Supplemental Figure 2B	16	rim	1.43		19.36	52.46		7.63	2.92		9.69	0.94		8.86	18.01		4.69	18.6		5.12	4.13		3.5				1.51		7.15
MCZ:IP:202504	Supplemental Figure 2B	17	rim				48.23		7.93	0.49		22.02	0.97		8.97	13.38		4.78	29.39		4.6	3.67		4.64	0.29		30.27	2.94		5.62	0.63		43.05
MCZ:IP:202504	Supplemental Figure 2B	18	exoskeleton	3.86		15.01	29.21		10.86	0		99.99	0.22		38.02	8.89		6.14	12.86		5.29	6.37		4.04	30.16		2.53	5.81		5.91	2.02		22.33	0.59		23.61
MCZ:IP:202504	Supplemental Figure 2B	19	exoskeleton	29.62		8.36	34.99		10.25				0.25		18.01	2.2		7.03	4.09		5.22	0.69		12.7	19.65		1.89	8.5		3.26
MCZ:IP:202504	Supplemental Figure 2B	20	exoskeleton	5.01		14.75	42.2		7.24	0.28		51.69	1.17		10.92	8.17		6.99	9.19		6.15	1.27		9.91	0.48		18.9	32.24		2.17
MCZ:IP:202504	Supplemental Figure 2B	21	exoskeleton				52.98		7.54	1.18		13.5	1.36		9.01	13.93		5.12	20.95		4.96	3.54		4.19	0.31		25.82	5.47		3.8				0.29		24.12
MCZ:IP:202504	Supplemental Figure 2B	22	exoskeleton	3.41		14.63	41.48		7.58	0.46		35.98	0.91		11.13	9.33		6.73	10.85		6.07	1.83		6.84	1.99		7.87	29.75		2.17
MCZ:IP:202505	Supplemental Figure 3A	1	bright	2.48		16.54	44.27		5.45				1.03		12.88	0.82		11.21	2.27		7.25				0.55		18.9	48.59		2.56
MCZ:IP:202505	Supplemental Figure 3A	2	bright	1.08		16.76	2.54		8.04							0.28		18.33	0.75		10.79				0.69		20.43	94.66		2.39
MCZ:IP:202505	Supplemental Figure 3A	3	bright	2.33		16.49	40.72		5.65				0.93		13.87	1.11		10.05	2.77		7.29				0.69		15.94	51.46		2.51
MCZ:IP:202505	Supplemental Figure 3A	4	bright	1.81		18.57	38.01		6.8	0.06		99.99	0.86		13.08	5.2		6.82	17.03		5.11	0.75		15.46	0.74		18.96	35.56		2.91
MCZ:IP:202505	Supplemental Figure 3A	5	medium	5.35		15.75	27.77		7.99	0.02		99.99	2.18		10.27	9.51		6.75	10.95		6	3.74		5.63	1.29		8.39	39.2		3.1
MCZ:IP:202505	Supplemental Figure 3A	6	medium	5.58		11.03	48.85		5.67				1.05		14.35	0.9		10.37	1.97		7.19				0.34		18.59	41.3		2.6
MCZ:IP:202505	Supplemental Figure 3A	7	bright	1.02		21.84	29.58		5.91				0.1		82.29	0.51		16.25	2.4		7.72				0.81		16.52	65.57		2.48
MCZ:IP:202505	Supplemental Figure 3A	8	medium	4.72		12	48.77		5.88				1.14		11.04	1.79		8.01	7.49		5.3				0.4		20.46	35.69		2.64
MCZ:IP:202505	Supplemental Figure 3A	9	dark	0		99.99	33.83		10.04	0		99.99				10.9		7.77	16.85		6.57	6.89		11.22	6.13		12.09	24.92		7.59																0.48		80.05
MCZ:IP:202505	Supplemental Figure 3A	10	dark	1.09		39.57	35.17		8.74	0.31		60.02	0.89		13.06	15.69		5.43	19.41		5.39	7.53		5.4	1.34		16.82	17.46		5.29				1.1		25.04
MCZ:IP:202505	Supplemental Figure 3A	11	dark				52.61		5.95	1.28		18.78	1.08		9.92	11.67		5.7	9.75		5.57	1.28		9.41	0.31		26.83	22.03		3.1
MCZ:IP:202505	Supplemental Figure 3A	12	dark	3.81		15.21	38.89		7.53	1.14		15.86	0.93		9.98	13.31		5.47	15.3		5.15	2.97		5.59	1.27		12.4	22.39		3.31
MCZ:IP:202505	Supplemental Figure 3A	13	dark	1.86		22.74	44.07		7.77	2.53		9.5	0.51		11.38	19.72		4.1	24.42		4.55	4.14		5.05	0.54		19.96	2.21		12.1
MCZ:IP:202505	Supplemental Figure 3A	14	dark				56.59		6.47	0.79		14.98	0.68		8.8	4.01		5.12	30.49		3.56	0.75		11.37	0.25		23.73	6.44		4.18
MCZ:IP:202505	Supplemental Figure 3A	15	dark	2.25		14.94	36.46		6.71	0.7		24.15	0.45		13.54	9.12		6.3	10.24		5.64	1.35		10.38	0.77		14.51	38.66		2.62
MCZ:IP:202505	Supplemental Figure 3A	16	dark	7.01		13.15	50.94		7.4	1.53		10.43	0.71		8.38	10.85		4.33	23.24		3.94	2.27		5.28	0.34		19.12	3.11		5.85
MCZ:IP:202505	Supplemental Figure 3A	17	dark				56.32		6.28				0.73		9.13	2.85		5.75	28.42		3.69	0.36		16.9	0.29		22.39	11.03		3.49
MCZ:IP:202505	Supplemental Figure 3A	18	dark	43.79		7.87	41.99		9.42	1.49		11.01	0.84		7.87	2.29		5.57	3.33		4.44	0.72		9.45	2.79		4.2	1.69		8.54							0.12		41.48	0.34		14.34				0.6		8.15
MCZ:IP:202505	Supplemental Figure 3A	19	dark	41.42		7.94	26.05		9.79				0.03		86.73	0.38		17.26	1.29		8.08				2.2		9.31	28.21		3.35																0.42		13.85
MCZ:IP:202505	Supplemental Figure 3A	20	dark	55.9		7.93	30.05		10.25	1.01		10.28	0.61		9.04	2.68		5.03	2.7		4.45	0.49		14.72	2.66		5.12	0.73		21.04																3.17		3.39
MCZ:IP:202505	Supplemental Figure 3B	1	exoskeleton				50.65		7.04	0.8		17.31	1.39		7.77	14.94		4.62	20.6		4.55	2.52		5.7	0.88		12.87	7.83		4.13				0.39		22.88
MCZ:IP:202505	Supplemental Figure 3B	2	exoskeleton				53.06		6.99	0.78		16.09	1.7		7.02	15.12		4.51	20.34		4.49	2.86		5.01	0.7		15.93	5.12		5.15				0.3		26.99
MCZ:IP:202505	Supplemental Figure 3B	3	exoskeleton	2.87		19.12	22.18		9.68	0.04		99.99	0.65		13.8	13.39		5.73	18.48		5.41	7.61		4.84	6.62		5.21	20.72		4.37	3.97		14.63	0.65		28										2.81		7.47
MCZ:IP:202505	Supplemental Figure 3B	4	exoskeleton	2.47		17.85	43.62		7.66	0.43		28.55	1.26		8.6	15.67		4.74	21.59		4.7	3.24		6.02	1.25		14.05	8.74		4.51	1.35		34.05							0.29		21.09				0.08		81.81
MCZ:IP:202505	Supplemental Figure 3B	5	exoskeleton	0.82		38.53	41.45		7.91	0.31		32.69	0.88		8.76	14.13		4.4	30.09		4.24	3.95		5.57	1.36		9.44	4.87		6.35													2.14		10.68
MCZ:IP:202505	Supplemental Figure 3B	6	exoskeleton	2.83		17.56	41.48		7.81	0.29		39.45	1.53		8.18	16.36		4.54	23.57		4.63	3.79		5.68	0.99		13.65	9.16		4.48
MCZ:IP:202505	Supplemental Figure 3B	7	exoskeleton	2.62		14.79	54.88		6.56	0.97		14.52	4.04		6.43	12.3		4.94	14.66		4.65	1.46		6.21	0.54		14.29	8.06		3.64	0.24		59.4	0.23		22.23
MCZ:IP:202505	Supplemental Figure 3B	8	exoskeleton				44.54		6.34	0.34		46.01	1.54		9.53	11.56		5.95	11.2		5.6	0.94		12.91	0.87		13.51	29.01		2.91
MCZ:IP:202505	Supplemental Figure 3B	9	exoskeleton				45.39		7.37	0.38		26.03	0.96		9.08	12.15		4.83	26.69		4.34	3.11		5.87	0.6		19.99	10.71		4.27
MCZ:IP:202505	Supplemental Figure 3B	10	exoskeleton				50.82		6.64	2.18		11.98	0.96		9.2	15.91		4.88	16.47		4.94	1.91		7.08	0.5		21.85	11.26		3.79
MCZ:IP:202505	Supplemental Figure 3B	11	exoskeleton	10.54		12.31	42.97		8.17	0.02		99.99	1.73		8.8	12.24		5.12	15.54		4.88	2.32		9.62	3.02		6.98	11.63		4.62
MCZ:IP:202505	Supplemental Figure 3B	12	clast				50.41		7.06	0.66		17.99	2.01		7.04	14.42		4.65	21		4.52	2.94		5.02	0.93		11.06	7.63		4.21
MCZ:IP:202505	Supplemental Figure 3B	13	dark	64.29		6.45	26.26		11							1.8		6.06	3.02		4.78	1.18		10	0.55		19.5	2.91		11.48
MCZ:IP:202505	Supplemental Figure 3B	14	dark	38.35		8.44	42.83		8.75	0.46		16.56	0.62		8.13	5.63		4.38	6.43		3.88	0.91		6.7	0.47		13.07	3.61		4.57	0.3		43.67										0.38		16.1
MCZ:IP:202505	Supplemental Figure 3B	15	dark	19.68		10.47	49.85		7.94	0.88		14.23	1.09		7.02	9.82		4.44	11.83		4.18	1.91		4.99	0.59		11.94	4.15		4.66
MCZ:IP:202505	Supplemental Figure 3B	16	exoskeleton				49.28		7.3	1.01		13.8	1.35		8.23	16.93		4.44	21.2		4.57	4.09		4.53	0.62		17.18	5.53		5.53
MCZ:IP:202505	Supplemental Figure 3B	17	exoskeleton				51.22		6.93	1.18		12.89	1.89		7	15.96		4.53	20.64		4.57	2.28		6.49	0.81		13.27	6.02		4.67
MCZ:IP:202505	Supplemental Figure 3B	18	exoskeleton	1.04		99.99	54.49		7.04	1.06		14.09	1.23		8.38	13.62		4.48	22.37		4.31	2.84		5.67	0.5		22.41	2.23		9.19	0.63		46.59
